# Mining downy mildew susceptibility genes: a diversity study in grapevine

**DOI:** 10.1101/2020.01.15.898700

**Authors:** Carlotta Pirrello, Tieme Zeilmaker, Luca Bianco, Lisa Giacomelli, Claudio Moser, Silvia Vezzulli

**Affiliations:** Research and Innovation Centre, Edmund Mach Foundation, Via E. Mach 1, 38010 San Michele all’Adige, Italy; Department of Agricultural, Food, Environmental and Animal Sciences, University of Udine, via delle Scienze 206, 33100 Udine, Italy; SciENZA Biotechnologies B.V., Sciencepark 904, 1098 XH Amsterdam, The Netherlands

**Keywords:** Amplicon sequencing, disease resistance, DLO, DMR, SNP, *Vitis* spp

## Abstract

Several pathogens continuously threaten viticulture worldwide. Until now, the investigation on resistance loci has been the main trend to understand the interaction between grapevine and mildew causal agents. Dominantly inherited gene-based resistance has shown to be race-specific in some cases, to confer partial immunity and to be potentially overcome within a few years since its introgression. Recently, on the footprint of research conducted on Arabidopsis, the putative hortologues of genes associated with downy mildew susceptibility in this species, have been discovered also in the grapevine genome. In this work, we deep-resequenced four putative susceptibility genes in 190 highly genetically diverse grapevine genotypes to discover new sources of broad-spectrum recessively inherited resistance. The scouted genes are *VvDMR6-1, VvDMR6-2, VvDLO1, VvDLO2* and predicted to be involved in susceptibility to downy mildew. From all identified mutations, 56% were Single Nucleotide Polymorphisms (SNPs) in heterozygosity, while the remaining 44% were homozygous. Regarding the identified mutations with putative impact on gene function, we observed ~4% genotypes mutated in *VvDMR6-1* and ~8% mutated in *VvDMR6-2*, only a handful of genotypes that were mutated in both genes. ~2% and ~7% genotypes showed mutations in *VvDLO1* and *VvDLO2* respectively, and again a few genotypes resulted mutated in both genes. In particular, 80% of impacting mutations were heterozygous while 20% were homozygous. The current results will inform grapevine genetics and corroborate genomic-assisted breeding programs for resistance to biotic stresses.

**Significance statement:** A survey on the genetic diversity of downy mildew susceptibility genes in grapevine varieties and wild species reveals a potential valuable for genomic-assisted breeding as well as tailored gene editing to induce disease resistance.
