## Supplementary material for "Mining downy mildew susceptibility genes: a diversity study in grapevine": Table S2

### Sheet: Table S2
Table S2. List of impacting mutations with positions and data in VCF (Variant Call Format).
Name	Taxon	Gene	Variant	Physical Position	CDS Offset	Aminoacid Offset	GT:PL:DP:AD:GQ
B87-60	Vitis hybrid	VvDMR6.2	A>G	chr13:15734172	158/1014	53/337	0/1:141,0,172:23:14,9:99
Blanc du Bois	Vitis hybrid	VvDMR6.1	T>A	chr16:21183902	530/1017	177/338	0/1:255,0,150:14:4,10:99
Blue Lake	Vitis hybrid	VvDMR6.1	T>A	chr16:21183902	530/1017	177/338	0/1:255,0,255:23:11,11:99
		VvDMR6.2	A>G	chr13:15734172	158/1014	53/337	0/1:135,0,175:39:27,12:99
Captivator	Vitis hybrid	VvDMR6.2	A>G	chr13:15734172	158/1014	53/337	0/1:125,0,171:44:32,12:99
Catawba	Vitis hybrid	VvDMR6.2	G>A	chr13:15730387	494/1014	165/337	0/1:78,0,255:11:9,2:56
Chancellor	Vitis hybrid	VvDLO2	T>A	chr2:2532551	5/1047	2/348	0/1:212,0,118:13:4,9:99
		VvDMR6.1	T>C	chr16:21186707	29/1017	10/338	0/1:57,0,255:18:16,2:35
Clinton	Vitis hybrid	VvDLO2	T>A	chr2:2532551	5/1047	2/348	0/1:237,0,107:13:4,9:99
		VvDMR6.2	A>G	chr13:15734172	158/1014	53/337	1/1:255,117,0:39:0,39:99
Coia1	Vitis spp./hybrid	VvDMR6.2	A>G	chr13:15734172	158/1014	53/337	1/1:255,255,0:158:5,153:99
Coia10	Vitis spp./hybrid	VvDMR6.2	A>G	chr13:15734172	158/1014	53/337	1/1:255,255,0:252:0,252:99
Coia11	Vitis spp./hybrid	VvDMR6.2	A>G	chr13:15734172	158/1014	53/337	1/1:255,255,0:111:2,109:99
Coia12	Vitis spp./hybrid	VvDLO2	T>A	chr2:2532551	5/1047	2/348	0/1:255,0,81:27:4,23:89
			A>G	chr2:2532165	391/1047	131/348	0/1:143,0,255,179,255,255:16:12,4,0:99
			C>G	chr2:2532133	423/1047	141/348	0/1:240,0,255:17:9,8:99
		VvDMR6.2	A>G	chr13:15734172	158/1014	53/337	1/1:255,142,0:114:4,110:99
Coia5	Vitis spp./hybrid	VvDMR6.2	A>G	chr13:15734172	158/1014	53/337	1/1:255,255,0:95:0,95:99
Coia7	Vitis spp./hybrid	VvDLO2	T>A	chr2:2532551	5/1047	2/348	0/1:120,0,154:10:6,4:99
		VvDMR6.2	A>G	chr13:15734172	158/1014	53/337	1/1:255,255,0:100:0,100:99
Coia9	Vitis spp./hybrid	VvDMR6.2	A>G	chr13:15734172	158/1014	53/337	1/1:255,255,0:186:1,185:99
Corella2	Vitis spp./hybrid	VvDLO2	T>A	chr2:2532551	5/1047	2/348	0/1:229,0,125:18:5,12:99
D'Arpa	Vitis hybrid	VvDMR6.2	A>G	chr13:15734172	158/1014	53/337	0/1:121,0,167:82:59,23:99
Diamond	Vitis hybrid	VvDLO2	T>A	chr2:2532551	5/1047	2/348	0/1:214,0,127:14:5,9:99
F560 Big Brown	Vitis hybrid	VvDLO1	G>A	chr15:16618941	905/1035	302/344	0/1:204,0,244:346:187,159:99
FLA 449	Vitis hybrid	VvDMR6.2	A>G	chr13:15734172	158/1014	53/337	0/1:167,0,255:499:367,132:99
FLA W1521	Vitis hybrid	VvDMR6.2	A>G	chr13:15734172	158/1014	53/337	1/1:205,51,0:17:0,17:34
Franconia	Vitis vinifera	VvDLO2	A>T	chr2:2532165	391/1047	131/348	0/2:191,255,255,0,255,255:43:34,0,9:99
Golden Muscat	Vitis hybrid	VvDLO2	T>A	chr2:2532551	5/1047	2/348	0/1:196,0,111:11:4,7:99
		VvDMR6.2	A>G	chr13:15734172	158/1014	53/337	0/1:255,0,255:175:75,100:99
Herbert	Vitis hybrid	VvDLO1	C>A	chr15:16618261	417/1035	139/344	0/1:82,0,255:45:41,4:52
		VvDMR6.2	A>G	chr13:15734172	158/1014	53/337	0/1:255,0,255:197:100,97:99
Italia	Vitis vinifera	VvDMR6.2	C>A	chr13:15730243	638/1014	213/337	0/1:157,0,255:108:88,20:99
Kunleany	Vitis hybrid	VvDLO1	A>T	chr15:16617922	155/1035	52/344	0/1:255,0,255:991:508,479:99
Lenoir	Vitis hybrid	VvDLO1	A>T	chr15:16617922	155/1035	52/344	1/1:160,135,0:114:7,106:99
Lorenzo1	Vitis spp./hybrid	VvDLO2	T>A	chr2:2532551	5/1047	2/348	1/1:242,33,0:11:0,11:24
M11-14/St. George	Vitis hybrid	VvDLO2	A>T	chr2:2532398	158/1047	53/348	0/1:100,0,167:127:92,35:89
Mantey	Vitis hybrid	VvDLO1	G>A	chr15:16618941	905/1035	302/344	1/1:255,208,0:69:0,69:99
Mars	Vitis hybrid	VvDMR6.2	A>G	chr13:15734172	158/1014	53/337	0/1:135,0,181:118:79,39:99
MW 66	Vitis hybrid	VvDMR6.1	T>C	chr16:21183413	844/1017	282/338	0/1:79,0,164:27:21,6:58
NY08.0701b	Vitis hybrid	VvDMR6.1	A>T	chr16:21183675	757/1017	253/338	0/1:255,0,255:95:50,45:99
NY63.1016.01	Vitis hybrid	VvDMR6.1	A>T	chr16:21183675	757/1017	253/338	0/1:255,0,192:52:10,42:99
NY65.0562.01	Vitis hybrid	VvDLO2	T>A	chr2:2532551	5/1047	2/348	0/1:230,0,91:13:3,10:99
NY84.0100.05	Vitis hybrid	VvDMR6.1	A>T	chr16:21183675	757/1017	253/338	0/1:255,0,139:73:10,62:99
NY97.0503.02	Vitis hybrid	VvDLO2	T>A	chr2:2532551	5/1047	2/348	0/1:249,0,140:17:5,12:99
			A>T	chr2:2532398	158/1047	53/348	0/1:189,0,206:17:9,8:99
NY97.0512.01	Vitis hybrid	VvDLO2	T>A	chr2:2532551	5/1047	2/348	0/1:156,0,188:14:8,6:99
Ontario	Vitis hybrid	VvDLO2	T>A	chr2:2532170	386/1047	129/348	0/1:255,0,255:70:38,32:99
Petra	Vitis hybrid	VvDLO1	A>T	chr15:16617922	155/1035	52/344	0/1:111,0,217:297:197,99:94
		VvDMR6.1	T>C	chr16:21186384	265/1017	89/338	0/1:242,0,214:362:169,193:99
Pinot gris	Vitis vinifera	VvDMR6.1	T>G	chr16:21186255	394/1017	132/338	1/1:198,39,0:13:0,13:23
Pixiola	Vitis hybrid	VvDLO2	T>A	chr2:2532551	5/1047	2/348	0/1:239,0,39:15:2,13:47
V. rupestris du Lot	Vitis spp	VvDMR6.1	T>C	chr16:21186384	265/1017	89/338	0/1:240,0,224:448:216,232:99
Schuyler	Vitis hybrid	VvDLO2	T>A	chr2:2532551	5/1047	2/348	0/1:234,0,57:12:2,10:65
Seibel 880	Vitis hybrid	VvDLO2	T>A	chr2:2532551	5/1047	2/348	0/1:199,0,86:12:3,9:94
Sheridan	Vitis hybrid	VvDMR6.2	A>G	chr13:15734172	158/1014	53/337	1/1:255,255,0:358:1,357:99
Steuben	Vitis hybrid	VvDLO2	A>G	chr2:2532176	380/1047	127/348	0/1:126,0,255:20:16,4:99
V. aestivalis	Vitis spp.	VvDLO2	T>A	chr2:2532551	5/1047	2/348	0/1:253,0,86:29:5,24:94
V. berlandieri Texas	Vitis spp.	VvDLO1	A>T	chr15:16617922	155/1035	52/344	1/1:255,255,0:1000:0,998:99
		VvDLO2	A>T	chr2:2532398	158/1047	53/348	0/1:255,0,178:18:7,11:99
V. cordifolia	Vitis spp.	VvDLO1	A>T	chr15:16617922	155/1035	52/344	0/1:255,0,255:996:488,507:99
		VvDLO2	T>A	chr2:2532551	5/1047	2/348	0/1:223,0,224:23:13,10:99
			A>T	chr2:2532398	158/1047	53/348	0/1:180,0,253:23:14,8:99
V. riparia x V. cordifolia	Vitis hybrid	VvDLO2	C>T	chr2:2532230	326/1047	109/348	0/1:60,0,255:17:15,2:35
		VvDLO2	T>A	chr2:2532551	5/1047	2/348	0/1:203,0,97:13:3,10:99
			A>T	chr2:2532398	158/1047	53/348	0/1:42,0,242:14:12,2:29
V. rubra	Vitis spp.	VvDMR6.2	T>C	chr13:15734275	55/1014	19/337	0/1:72,0,255:13:11,2:50
V. smalliana	Vitis spp.	VvDLO1	A>T	chr15:16617883	116/1035	39/344	0/1:255,0,255:996:423,573:99
		VvDLO2	T>A	chr2:2532551	5/1047	2/348	0/1:204,0,186:16:8,8:99
Venus	Vitis hybrid	VvDMR6.2	A>G	chr13:15734172	158/1014	53/337	0/1:74,0,164:33:27,6:63
Wayne	Vitis hybrid	VvDMR6.2	A>G	chr13:15734172	158/1014	53/337	0/1:255,0,255:120:60,60:99
Worden	Vitis hybrid	VvDLO2	T>A	chr2:2532551	5/1047	2/348	0/1:248,0,107:16:4,12:99
		VvDMR6.2	A>G	chr13:15734172	158/1014	53/337	1/1:255,255,0:301:0,301:99
