## Supplementary material for "Mining downy mildew susceptibility genes: a diversity study in grapevine": Table S1

### Sheet: Table S1
Table S1. Studied grapevine accession list.
Genotype	Taxon	Breeder/Institute of Provenience	Repository
01-1-768	Vitis hybrid	European Institute	Edmund Mach Foundation (IT)
29-02-112	Vitis hybrid	INNOVITIS	Edmund Mach Foundation (IT)
29-02-85	Vitis hybrid	INNOVITIS	Edmund Mach Foundation (IT)
29-2-133	Vitis hybrid	INNOVITIS	Edmund Mach Foundation (IT)
29-2-187	Vitis hybrid	INNOVITIS	Edmund Mach Foundation (IT)
29-2-322	Vitis hybrid	INNOVITIS	Edmund Mach Foundation (IT)
30-04-154	Vitis hybrid	INNOVITIS	Edmund Mach Foundation (IT)
30-3-040	Vitis hybrid	INNOVITIS	Edmund Mach Foundation (IT)
30-3-154	Vitis hybrid	INNOVITIS	Edmund Mach Foundation (IT)
30-4-190	Vitis hybrid	INNOVITIS	Edmund Mach Foundation (IT)
54-2	Vitis hybrid	European Institute	Edmund Mach Foundation (IT)
9-16/06	Vitis hybrid	European Institute	Edmund Mach Foundation (IT)
94-1-003	Vitis hybrid	INNOVITIS	Edmund Mach Foundation (IT)
Alden	Vitis hybrid	UC Davis (USA)	UC Davis (USA)
B87-60	Vitis hybrid	UC Davis (USA)	Edmund Mach Foundation (IT)
BC4	Vitis hybrid	European Institute	Edmund Mach Foundation (IT)
Bianca	Vitis hybrid	University of Horticulture and Food Industry, Kölyuktetö (HU)	Edmund Mach Foundation (IT)
Black Monukka	Vitis hybrid	UC Davis (USA)	UC Davis (USA)
Blanc du Bois	Vitis hybrid	UC Davis (USA)	Edmund Mach Foundation (IT)
Blue Lake	Vitis hybrid	UC Davis (USA)	Edmund Mach Foundation (IT)
Bronner	Vitis hybrid	Bronner, Johan Philipp	Edmund Mach Foundation (IT)
BS 4825	Vitis hybrid	Cornell University (USA)	Cornell University (USA)
Buffalo	Vitis hybrid	UC Davis (USA)	UC Davis (USA)
Cabernet Carbon	Vitis hybrid	Becker, Norbert	Edmund Mach Foundation (IT)
Cabernet Cortis	Vitis hybrid	Becker, Norbert	Edmund Mach Foundation (IT)
Captivator	Vitis hybrid	UC Davis (USA)	Edmund Mach Foundation (IT)
Cardinal	Vitis hybrid	UC Davis (USA)	UC Davis (USA)
Catawba	Vitis hybrid	UC Davis (USA)	UC Davis (USA)
Cayuga White	Vitis hybrid	Cornell University (USA)	Cornell University (USA)
Chambourcin	Vitis hybrid	UC Davis (USA)	Edmund Mach Foundation (IT)
Chancellor	Vitis hybrid	Cornell University (USA)	Cornell University (USA)
Chaouch	Vitis hybrid	UC Davis (USA)	UC Davis (USA)
Chardonel	Vitis hybrid	Cornell University (USA)	Cornell University (USA)
Clinton	Vitis hybrid	Cornell University (USA)	Cornell University (USA)
Columbia	Vitis hybrid	UC Davis (USA)	Edmund Mach Foundation (IT)
Concord	Vitis hybrid	UC Davis (USA)	UC Davis (USA)
Conquistador	Vitis hybrid	UC Davis (USA)	Edmund Mach Foundation (IT)
Couderc 13	Vitis hybrid	UC Davis (USA)	Edmund Mach Foundation (IT)
D'Arpa	Vitis hybrid	UC Davis (USA)	Edmund Mach Foundation (IT)
Daytona	Vitis hybrid	UC Davis (USA)	Edmund Mach Foundation (IT)
Diamond	Vitis hybrid	Cornell University (USA)	Cornell University (USA)
Diamond Muscat	Vitis hybrid	UC Davis (USA)	UC Davis (USA)
Dunstan 336	Vitis hybrid	UC Davis (USA)	Edmund Mach Foundation (IT)
Eger 2	Vitis hybrid	Seyve-Villard, Bertille	Edmund Mach Foundation (IT)
Eger 99-11.01	Vitis hybrid	Cornell University (USA)	Cornell University (USA)
Eger1	Vitis hybrid	Csizmazia, Jozsef; Bereznai, Laszlo	Edmund Mach Foundation (IT)
Esther	Vitis hybrid	Szegedi, Sandor	Edmund Mach Foundation (IT)
Exotic	Vitis hybrid	UC Davis (USA)	UC Davis (USA)
F243 Tamiani	Vitis hybrid	UC Davis (USA)	Edmund Mach Foundation (IT)
F272 Everglade	Vitis hybrid	UC Davis (USA)	Edmund Mach Foundation (IT)
F560 Big Brown	Vitis hybrid	UC Davis (USA)	Edmund Mach Foundation (IT)
F9-68	Vitis hybrid	UC Davis (USA)	UC Davis (USA)
Fanny	Vitis hybrid	University of Horticulture and Food Industry, Kölyuktetö (HU)	Edmund Mach Foundation (IT)
FLA 449	Vitis hybrid	UC Davis (USA)	UC Davis (USA)
FLA BN6-67	Vitis hybrid	UC Davis (USA)	Edmund Mach Foundation (IT)
FLA BN6-85	Vitis hybrid	UC Davis (USA)	Edmund Mach Foundation (IT)
FLA CB8-1	Vitis hybrid	UC Davis (USA)	Edmund Mach Foundation (IT)
FLA DC1-39	Vitis hybrid	UC Davis (USA)	Edmund Mach Foundation (IT)
FLA W1521	Vitis hybrid	UC Davis (USA)	Edmund Mach Foundation (IT)
Flame Tokai	Vitis hybrid	UC Davis (USA)	UC Davis (USA)
Gm6494	Vitis hybrid	Geisenheim University (DE)	Edmund Mach Foundation (IT)
Golden Muscat	Vitis hybrid	UC Davis (USA)	UC Davis (USA)
Helios	Vitis hybrid	VSSVVM Research and Breeding Station for Enology and Viticulture (SK)	Edmund Mach Foundation (IT)
Herbert	Vitis hybrid	Cornell University (USA)	Cornell University (USA)
Isabella	Vitis hybrid	Cornell University (USA)	Cornell University (USA)
Jasmin8/1	Vitis hybrid	European Institute	Edmund Mach Foundation (IT)
Johanniter	Vitis hybrid	Staatliche Weinbauinstitut Freiburg (CH)	Edmund Mach Foundation (IT)
JS 23-416	Vitis hybrid	Cornell University (USA)	Cornell University (USA)
Kumbaràt	Vitis hybrid	University of Horticulture and Food Industry (HU)	University of Udine (IT)
Kunleany	Vitis hybrid	University of Horticulture and Food Industry (HU)	Edmund Mach Foundation (IT)
Lenoir	Vitis hybrid	UC Davis (USA)	Edmund Mach Foundation (IT)
Leon Millot	Vitis hybrid	Kuhlmann, Eugène	Edmund Mach Foundation (IT)
Lidi	Vitis hybrid	Institute for Viticulture and Enology (HU)	Edmund Mach Foundation (IT)
LU1	Vitis hybrid	Mendel University Brno (CZ)	Edmund Mach Foundation (IT)
LU2	Vitis hybrid	Mendel University Brno (CZ)	Edmund Mach Foundation (IT)
M11-14/St. George	Vitis hybrid	UC Davis (USA)	Edmund Mach Foundation (IT)
Malaga	Vitis hybrid	UC Davis (USA)	UC Davis (USA)
Mantey	Vitis hybrid	UC Davis (USA)	UC Davis (USA)
Mars	Vitis hybrid	UC Davis (USA)	Edmund Mach Foundation (IT)
Merzling	Vitis hybrid	Staatliche Weinbauinstitut Freiburg (CH)	Edmund Mach Foundation (IT)
Muscaris	Vitis hybrid	Staatliche Weinbauinstitut Freiburg (CH)	Edmund Mach Foundation (IT)
MW 1bis	Vitis hybrid	INNOVITIS	Edmund Mach Foundation (IT)
MW 38	Vitis hybrid	INNOVITIS	Edmund Mach Foundation (IT)
MW 50	Vitis hybrid	INNOVITIS	Edmund Mach Foundation (IT)
MW 53	Vitis hybrid	INNOVITIS	Edmund Mach Foundation (IT)
MW 54	Vitis hybrid	INNOVITIS	Edmund Mach Foundation (IT)
MW 58	Vitis hybrid	INNOVITIS	Edmund Mach Foundation (IT)
MW 66	Vitis hybrid	INNOVITIS	Edmund Mach Foundation (IT)
MW1	Vitis hybrid	INNOVITIS	Edmund Mach Foundation (IT)
MW14	Vitis hybrid	INNOVITIS	Edmund Mach Foundation (IT)
Neptune	Vitis hybrid	UC Davis (USA)	Edmund Mach Foundation (IT)
Nero	Vitis hybrid	University of Horticulture and Food Industry, Kölyuktetö (HU)	Edmund Mach Foundation (IT)
Norris	Vitis hybrid	UC Davis (USA)	UC Davis (USA)
Norton	Vitis hybrid	UC Davis (USA)	Edmund Mach Foundation (IT)
NY08.0701a	Vitis hybrid	Cornell University (USA)	Cornell University (USA)
NY08.0701b	Vitis hybrid	Cornell University (USA)	Cornell University (USA)
NY09.0807b	Vitis hybrid	Cornell University (USA)	Cornell University (USA)
NY63.1016.01	Vitis hybrid	Cornell University (USA)	Cornell University (USA)
NY65.0562.01	Vitis hybrid	Cornell University (USA)	Cornell University (USA)
NY84.0100.05	Vitis hybrid	Cornell University (USA)	Cornell University (USA)
NY95.0308.02	Vitis hybrid	Cornell University (USA)	Cornell University (USA)
NY97.0503.02	Vitis hybrid	Cornell University (USA)	Cornell University (USA)
NY97.0512.01	Vitis hybrid	Cornell University (USA)	Cornell University (USA)
Ontario	Vitis hybrid	Cornell University (USA)	Cornell University (USA)
Orlando Seedless	Vitis hybrid	UC Davis (USA)	Edmund Mach Foundation (IT)
Palatina	Vitis hybrid	University of Horticulture and Food Industries, Szigetcsép (HU)	Edmund Mach Foundation (IT)
Perlette	Vitis hybrid	UC Davis (USA)	UC Davis (USA)
Petra	Vitis hybrid	Institute of Viticulture, Arboriculture, Fruit and Horticulture (RS)	Edmund Mach Foundation (IT)
Phoenix	Vitis hybrid	Julius Kühn Institute- Geilweilerhof (DE)	Edmund Mach Foundation (IT)
Pixiola	Vitis hybrid	UC Davis (USA)	UC Davis (USA)
Poloskei Muskotaly	Vitis hybrid	University for Horticulture and Food Industry (HU)	Edmund Mach Foundation (IT)
Prior	Vitis hybrid	Staatliche Weinbauinstitut Freiburg (CH)	Edmund Mach Foundation (IT)
Regent	Vitis hybrid	Julius Kühn Institute- Geilweilerhof (DE)	Edmund Mach Foundation (IT)
Ribier	Vitis hybrid	UC Davis (USA)	UC Davis (USA)
Roucaneuf	Vitis hybrid	UC Davis (USA)	UC Davis (USA)
Schuyler	Vitis hybrid	Cornell University (USA)	Cornell University (USA)
Seibel 13666	Vitis hybrid	Seibel, Albert	Edmund Mach Foundation (IT)
Seibel 2007	Vitis hybrid	Cornell University (USA)	Cornell University (USA)
Seibel 6339	Vitis hybrid	Cornell University (USA)	Cornell University (USA)
Seibel 880	Vitis hybrid	Cornell University (USA)	Cornell University (USA)
Seyval	Vitis hybrid	Cornell University (USA)	Cornell University (USA)
Seyve-Villard 5-276	Vitis hybrid	Seyve-Villard, Bertille	Edmund Mach Foundation (IT)
Sheridan	Vitis hybrid	Cornell University (USA)	Cornell University (USA)
Sirius	Vitis hybrid	Staatliche Weinbauinstitut Freiburg (CH)	Edmund Mach Foundation (IT)
Solaris	Vitis hybrid	Staatliche Weinbauinstitut Freiburg (CH)	Edmund Mach Foundation (IT)
Souvignier gris	Vitis hybrid	Staatliche Weinbauinstitut Freiburg (CH)	Edmund Mach Foundation (IT)
Steuben	Vitis hybrid	Cornell University (USA)	Cornell University (USA)
Stover	Vitis hybrid	UC Davis (USA)	Edmund Mach Foundation (IT)
Sultana	Vitis hybrid	UC Davis (USA)	UC Davis (USA)
Suwannee	Vitis hybrid	UC Davis (USA)	Edmund Mach Foundation (IT)
SV023	Vitis hybrid	INNOVITIS	Edmund Mach Foundation (IT)
Traminette	Vitis hybrid	Cornell University (USA)	Cornell University (USA)
V. riparia x V. cordifolia	Vitis hybrid	Cornell University (USA)	Cornell University (USA)
Valvin Muscat	Vitis hybrid	Cornell University (USA)	Cornell University (USA)
Venus	Vitis hybrid	UC Davis (USA)	Edmund Mach Foundation (IT)
Wayne	Vitis hybrid	Cornell University (USA)	Cornell University (USA)
Worden	Vitis hybrid	Cornell University (USA)	Cornell University (USA)
Zala Gyoengye	Vitis hybrid	University of Horticulture and Food Industry, Kölyuktetö (HU)	Edmund Mach Foundation (IT)
Zarja Severa	Vitis hybrid	CGL -Central genetic Laboratory Michurinsk (RU)	Edmund Mach Foundation (IT)
V. aestivalis	Vitis spp.	UC Davis (USA)	UC Davis (USA)
V. berlandieri Texas	Vitis spp.	Cornell University (USA)	Edmund Mach Foundation (IT)
V. cordifolia	Vitis spp.	European Institute	Edmund Mach Foundation (IT)
V. rubra	Vitis spp.	European Institute	Edmund Mach Foundation (IT)
V. rufotomentosa	Vitis spp.	UC Davis (USA)	UC Davis (USA)
V. rupestris	Vitis spp.	Cornell University (USA)	Edmund Mach Foundation (IT)
V. rupestris Constantia	Vitis spp.	Cornell University (USA)	Edmund Mach Foundation (IT)
V. rupestris du Lot	Vitis spp.	Sijas, M.R.	Edmund Mach Foundation (IT)
V. rupestris Metallique	Vitis spp.	European Institute	Edmund Mach Foundation (IT)
V. shuttleworthii	Vitis spp.	UC Davis (USA)	UC Davis (USA)
V. simpsonii	Vitis spp.	European Institute	Edmund Mach Foundation (IT)
V. smalliana	Vitis spp.	UC Davis (USA)	UC Davis (USA)
Coia1	Vitis spp./hybrid	New Jersey - wild coll. (USA)	Edmund Mach Foundation (IT)
Coia10	Vitis spp./hybrid	New Jersey - wild coll. (USA)	Edmund Mach Foundation (IT)
Coia11	Vitis spp./hybrid	New Jersey - wild coll. (USA)	Edmund Mach Foundation (IT)
Coia12	Vitis spp./hybrid	New Jersey - wild coll. (USA)	Edmund Mach Foundation (IT)
Coia4	Vitis spp./hybrid	New Jersey - wild coll. (USA)	Edmund Mach Foundation (IT)
Coia5	Vitis spp./hybrid	New Jersey - wild coll. (USA)	Edmund Mach Foundation (IT)
Coia7	Vitis spp./hybrid	New Jersey - wild coll. (USA)	Edmund Mach Foundation (IT)
Coia9	Vitis spp./hybrid	New Jersey - wild coll. (USA)	Edmund Mach Foundation (IT)
Corella2	Vitis spp./hybrid	New Jersey - wild coll. (USA)	Edmund Mach Foundation (IT)
Corella3	Vitis spp./hybrid	New Jersey - wild coll. (USA)	Edmund Mach Foundation (IT)
Lorenzo1	Vitis spp./hybrid	New Jersey - wild coll. (USA)	Edmund Mach Foundation (IT)
Cabernet franc	Vitis vinifera	-	Edmund Mach Foundation (IT)
Cabernet Sauvignon	Vitis vinifera	-	Edmund Mach Foundation (IT)
Chardonnay	Vitis vinifera	-	Edmund Mach Foundation (IT)
Corvina veronese	Vitis vinifera	-	Edmund Mach Foundation (IT)
Franconia	Vitis vinifera	-	Edmund Mach Foundation (IT)
Garganega	Vitis vinifera	-	Edmund Mach Foundation (IT)
Gewurtztraminer	Vitis vinifera	-	Edmund Mach Foundation (IT)
IM6013	Vitis vinifera	-	Edmund Mach Foundation (IT)
Italia	Vitis vinifera	-	Edmund Mach Foundation (IT)
Kishmiss Vatkana	Vitis vinifera	-	Edmund Mach Foundation (IT)
Lagrein	Vitis vinifera	-	Edmund Mach Foundation (IT)
Malvasia di Candia Aromatica	Vitis vinifera	-	Edmund Mach Foundation (IT)
Marzemino	Vitis vinifera	-	Edmund Mach Foundation (IT)
Merlot	Vitis vinifera	-	Edmund Mach Foundation (IT)
Michele Palieri	Vitis vinifera	-	Edmund Mach Foundation (IT)
Muller Thurgau	Vitis vinifera	-	Edmund Mach Foundation (IT)
Muscat Hamburg	Vitis vinifera	UC Davis (USA)	UC Davis (USA)
Nosiola	Vitis vinifera	-	Edmund Mach Foundation (IT)
Pinot blanc	Vitis vinifera	-	Edmund Mach Foundation (IT)
Pinot gris	Vitis vinifera	-	Edmund Mach Foundation (IT)
Pinot noir	Vitis vinifera	-	Edmund Mach Foundation (IT)
PN40024	Vitis vinifera	INRA-Colmar (FR)	Edmund Mach Foundation (IT)
Riesling	Vitis vinifera	-	Edmund Mach Foundation (IT)
Sauvignon blanc	Vitis vinifera	-	Edmund Mach Foundation (IT)
Schiava	Vitis vinifera	-	Edmund Mach Foundation (IT)
Sultanina	Vitis vinifera	-	CRA (IT)
Teroldego	Vitis vinifera	-	Edmund Mach Foundation (IT)
Zweigelt	Vitis vinifera	-	Edmund Mach Foundation (IT)
